# Mediator of DNA damage checkpoint 1 (MDC1) is a novel estrogen receptor co-regulator in invasive lobular carcinoma of the breast

**DOI:** 10.1101/2020.12.16.423142

**Authors:** Evelyn K. Bordeaux, Joseph L. Sottnik, Sanjana Mehrotra, Sarah E. Ferrara, Andrew E. Goodspeed, James C. Costello, Matthew J. Sikora

**Affiliations:** Dept. of Pathology, University of Colorado Anschutz Medical Campus; Biostatistics and Bioinformatics Shared Resource, University of Colorado Comprehensive Cancer Center; Dept. of Pharmacology, University of Colorado Anschutz Medical Campus

**Keywords:** Invasive lobular carcinoma, breast cancer, estrogen receptor, co-regulator, MDC1

## Abstract

Invasive lobular carcinoma (ILC) is the most common histological subtype of breast cancer, and nearly all ILC tumors express estrogen receptor alpha (ER). However, clinical and laboratory data suggest ILC are strongly estrogen-driven but not equally sensitive to anti-estrogen therapies. We hypothesized that ILC-specific ER transcriptional co-regulators mediate ER functions in ILC and anti-estrogen resistance, and profiled ER-associated proteins by mass spectrometry. Three ER+ ILC cell lines, MDA MB 134VI, SUM44PE, and BCK4, were compared to published data from ER+ invasive ductal carcinoma (IDC) cell lines, and we examined whether siRNA knockdown of identified proteins suppressed ER-driven proliferation in ILC cells. This approach found mediator of DNA damage checkpoint 1 (MDC1), a key tumor suppressor in DNA damage response (DDR), as a putative novel ER co-regulator in ILC. We confirmed ER:MDC1 interaction was specific to ILC cell lines versus IDC cells, and found MDC1 knockdown suppressed ILC cell proliferation and suppressed tamoxifen resistance in MDA MB 134VI. Using RNA-sequencing, we found that in ILC cells, MDC1 knockdown broadly dysregulates the estrogen-driven ER transcriptome, with ER:MDC1 target genes enriched for hormone-response-elements in their promoter regions. Importantly, our data are inconsistent with MDC1 regulating ER via MDC1 DDR and tumor suppressor functions, but instead suggest a novel oncogenic role for MDC1 in mediating ER transcriptional activity as a co-regulator. Supporting this, in breast tumor tissue microarrays MDC1 protein was frequently low or absent in IDC or ER-ILC, but MDC1 loss is rare in ER+ ILC. ER:MDC1 interaction and MDC1 co-regulator functions may underlie cell type-specific ER functions in ILC, and serve as important biomarkers and therapeutic targets to overcome anti-estrogen resistance in ILC.
