## Supplemental Files 1-11 for "Mediator of DNA damage checkpoint 1 (MDC1) is a novel estrogen receptor co-regulator in invasive lobular carcinoma of the breast": Supplemental File 2 - siRNA panel selections.xlsx

### Sheet: RIME ID'ed putative ER co-regs
Total peptides identified in ER RIME samples								Blue - also identified in IDC cells in Mohammed et al 2013
RIME selections	MM134	BCK4	44PE	avg	avg %IgG			*Included based on some selectivity for Veh vs 4OHT ER RIME samples
ESR1	283.672	93.435	85.74	154.282	0			**Ad hoc addition
NRIP1	100.675	8.6777	0	36.4509	0	*
GATA3	19.2978	3.91488	7.4566	10.2231	0
FOXA1	10.0233	6.8152	6.275	7.70449	14.1699
GREB1	16.0205	1.9308	3.2493	7.06687	0
TRIM24	2.80147	5.7706	1.0831	3.21839	0	*
EP300	5.6466	0.97627	2.1865	2.93646	0	*
NCOA3	4.6836	0	3.2696	2.65107	0	*
FBRS	0.90582	0	2.2647	1.05684	0	*
SRRT	0	0.96948	1.8934	0.954293	0	*
PSMD9	0.90582	0.96948	0	0.6251	0	*
EML4	139.537	106.581	173.733	139.95	0.238386
THRAP3	107.569	129.319	22.0191	86.3024	6.04598
MDC1	76.581	37.2115	142.427	85.4065	0
AKAP9	20.3266	41.971	27.7796	30.0257	0.896118
NCOA5	26.857	10.7684	17.091	18.2388	2.74089
S100A9	48.2388	0	0	16.0796	0
UBR2	9.2839	1.9308	26.5398	12.5848	0
SAFB	25.7105	5.8538	0	10.5214	0
TRA2B	0	22.5969	7.242	9.9463	0
TFAP2B	18.4189	9.9577	0	9.45887	0
ZNF638	18.265	1.939	6.4317	8.87857	1.73862
C2CD3	20.3886	0.97627	2.1662	7.84369	0	*
TFAP2A	15.6436	0	5.2122	6.95193	0
S100A8	20.541	0	0	6.847	0
SLTM	16.5409	2.96035	0	6.50042	0
LTA4H	10.1065	8.8145	0	6.307	0
PIBF1	0	15.628	2.1865	5.93817	0
STRN3	7.38828	0	7.4277	4.93866	0
TBX3	14.6538	0	0	4.8846	0
P4HB	0	10.6618	0.9467	3.86949	0
NFIA	0	6.92041	4.3437	3.7547	0
PPFIBP1	4.77113	0.97627	4.4019	3.3831	0
UBE2I	8.21157	0	0	2.73719	0
FKBP1A	0.89308	1.939	5.0266	2.61956	4.70916	*
RAB35	0	0	7.6628	2.55427	0
NCOA1	0	0	7.5061	2.50203	0
SUN1	1.81231	0	5.4561	2.4228	0
BANF1	0	3.91488	3.2899	2.40159	0
CSNK1E	3.6811	0	3.3391	2.34007	0
GSN	0	6.7469	0	2.24897	0
PRKAR2A	0	5.78558	0.9467	2.24409	0
RHOA	1.81231	4.91467	0	2.24233	0
GLO1	6.41269	0	0	2.13756	0
NFIC	0	1.98408	4.3148	2.09963	0
KMT2D	0.96297	0.95453	4.2655	2.061	0
FXR2	0	5.8307	0	1.94357	0
IRX5	4.63058	0	1.1323	1.92096	0
TNRC18	5.49278	0	0	1.83093	0
EDF1	5.43561	0	0	1.81187	0
NFYC	0.96297	2.90028	1.1034	1.65555	0
RNF213	1.82505	0.96948	2.1662	1.65358	0
CDK2	0	4.85281	0	1.6176	0
DNAJC7	2.80147	0	2.0298	1.61042	0
BRD4	3.6811	0	1.0831	1.58807	0
GTF3C4	4.65748	0	0	1.55249	0
UNK	4.64403	0	0	1.54801	0
TCERG1	4.4909	0	0	1.49697	0
GATAD2A	0	1.9308	2.079	1.3366	0
PPP1CB	0	3.9601	0	1.32003	0
GNB1	0	3.92163	0	1.30721	0
UBE2V1	0	3.91488	0	1.30496	0
RECQL	0	3.91488	0	1.30496	0
DNMT1	2.70468	0	1.0831	1.26259	0
TLE4	3.70729	0	0	1.23576	0
RBX1	2.71813	0.96948	0	1.2292	0
ATRX	3.6811	0	0	1.22703	0
DNAJC17	3.6811	0	0	1.22703	0
CPSF2	3.6374	0	0	1.21247	0
DSG1	3.5723	0	0	1.19077	0
RPS6KB2	0	0	3.1824	1.0608	0
PDCL	0	0	3.1824	1.0608	0
NDUFC2	0	0	3.1621	1.05403	0
SNW1	0	1.0146	2.079	1.0312	0
CPSF1	0.96297	0	2.079	1.01399	0
POLD2	1.8822	0	1.0831	0.988433	0	*
UBE2L3	0	2.9454	0	0.9818	0
TCEAL3	0	2.9454	0	0.9818	0
IPO5	0	2.9237	0	0.974567	0
CPT1A	0.96297	1.9308	0	0.96459	0
STC2	0	2.88537	0	0.96179	0
CDCA5	0	2.88537	0	0.96179	0
EIF2AK4	1.8822	0.95453	0	0.945577	0
CELF1	1.7989	1.0146	0	0.937833	0
MBD2	2.76187	0	0	0.920623	0
PSMD10	2.76187	0	0	0.920623	0
NFIB	2.7577	0	0	0.919233	0
NDUFA10	2.73083	0	0	0.910277	0
RUNX1	2.71813	0	0	0.906043	0
CPSF3	2.71813	0	0	0.906043	0
TRIM25	0	0	2.2357	0.745233	0
HTATSF1	0	0.96948	1.1323	0.700593	0
UBE2E1	0	0	2.079	0.693	0
PDS5A	0.96297	0	1.1034	0.68879	0	*
COL1A1	0	0.96948	1.0831	0.684193	0
SMARCA2	0	0.95453	1.0831	0.67921	0
ATN1	0	0	2.0298	0.6766	0
SMAP	0.91923	0	1.0831	0.667443	0	*
HEXIM1	0	1.99087	0	0.663623	0
BHLHE40	0	1.98408	0	0.66136	0
PPM1A	0	1.96913	0	0.656377	0
HMGN4	0	1.96913	0	0.656377	0
UPF1	0	1.9525	0	0.650833	0
FABP3	0	1.94575	0	0.648583	0
CSNK1D	0	1.94575	0	0.648583	0
PYCARD	0	1.9308	0	0.6436	0
PRKACA	0	1.9308	0	0.6436	0
CAPN2	0	1.9308	0	0.6436	0
ZMIZ2	1.9259	0	0	0.641967	0
CKAP2	1.9259	0	0	0.641967	0
IGFBP2	0	1.92401	0	0.641337	0
MGST2	0	1.92401	0	0.641337	0
RBM27	0.90582	1.0146	0	0.64014	0	*
SMC1A	0	0.95453	0.9467	0.633743	0
PIAS1	1.8822	0	0	0.6274	0
CCND1	1.8822	0	0	0.6274	0
CDK13	1.8822	0	0	0.6274	0
SMARCD2	0.90582	0.96948	0	0.6251	0
UROD	1.86879	0	0	0.62293	0
MBNL1	0.91923	0	0.9467	0.621977	0
PBX1	1.85605	0	0	0.618683	0
AURKB	1.85605	0	0	0.618683	0
PRKRA	1.85605	0	0	0.618683	0
DNTTIP1	1.85605	0	0	0.618683	0
PNP	0.89308	0	0.9467	0.61326	0	*
HMG20A	1.82505	0	0	0.60835	0
GRB2	1.81231	0	0	0.604103	0
RAC1	1.81231	0	0	0.604103	0
SRI	1.7989	0	0	0.599633	0
CSTF3	1.7989	0	0	0.599633	0
RACGAP1	1.7989	0	0	0.599633	0
COMT	1.7989	0	0	0.599633	0
OCIAD1	0	19.4611	25.9933	15.1515	0	**

### Sheet: TCGA-METABRIC analyses
Expression data for ER+ tumors was complied from cBio (October 2016) from METABRIC and TCGA (provisional, RNAseq) datasets
Co-regulators over-expressed in ILC vs IDC tumors (ER+)
A list of putative co-regulators was downloaded from the Nuclear Receptor Signaling Atlas (NURSA)(https://nursa.org/nursa/molecules/index.jsf)
METABRIC	ILC			IDC					TCGA	ILC			IDC
	Mean	SD	n	Mean	SD	n	Mean Diff.	q value		Mean	SD	n	Mean	SD	n	Mean Diff.	q value
GSN	0.595762	1.13083	125	-0.24398	0.956843	1116	0.8397	<0.0001	GSN	0.482618	1.13506	190	-0.36467	0.810658	571	0.8473	<0.0001
CALCOCO1	0.5642	0.890377	125	0.060315	0.983046	1116	0.5039	<0.0001	CALCOCO1	0.75522	1.09781	190	-0.20898	0.895147	571	0.9642	<0.0001
CAV1	0.627991	1.06737	125	-0.16686	0.917492	1116	0.7949	<0.0001	CAV1	0.399435	1.07404	190	-0.2047	0.769489	571	0.6041	<0.0001
NRIP2	0.380998	1.05426	125	-0.0920793	0.928768	1116	0.4731	<0.0001	NRIP2	0.620644	1.05691	190	-0.288484	0.753067	571	0.9091	<0.0001
CDKN1C	0.383694	1.05967	125	-0.19863	0.889103	1116	0.5823	<0.0001	CDKN1C	0.372632	1.05319	190	-0.26262	0.83767	571	0.6353	<0.0001
FOXO1	0.297266	0.917254	125	-0.24281	0.932425	1116	0.5401	<0.0001	FOXO1	0.184229	1.13032	190	-0.31643	0.744101	571	0.5007	<0.0001
PER2	0.49639	0.919372	125	0.001153	0.968667	1116	0.4952	<0.0001	PER2	0.349605	1.23444	190	-0.15063	0.792357	571	0.5002	<0.0001
SORBS3	0.024376	0.983024	125	-0.36151	1.16713	1116	0.3859	0.0004	SORBS3	0.122972	1.02267	190	-0.51191	1.03479	571	0.6349	<0.0001
MUC1	0.839192	0.658562	125	0.55299	0.921899	1116	0.2862	0.0103	MUC1	1.64948	2.10512	190	0.823652	1.8809	571	0.8258	<0.0001
TRIP10	0.108869	0.879193	125	-0.16504	1.00436	1116	0.2739	0.014	TRIP10	0.430327	1.09914	190	-0.38282	0.817366	571	0.8131	<0.0001
ARID5A	0.21276	1.04699	125	-0.06487	1.01417	1116	0.2776	0.0133	ARID5A	0.481778	1.14537	190	-0.28378	0.712573	571	0.7656	<0.0001
GADD45G	0.314921	1.07545	125	0.005477	0.941226	1116	0.3094	0.0054	GADD45G	0.518711	1.41805	190	-0.12853	0.942227	571	0.6472	<0.0001
PLAGL1	0.223142	0.89409	125	-0.26028	0.76744	1116	0.4834	<0.0001	PLAGL1	0.060757	0.682193	190	-0.31886	0.607435	571	0.3796	<0.0001
TRIP6	0.107006	0.895506	125	-0.16762	1.08008	1116	0.2746	0.014	TRIP6	0.494126	1.2004	190	-0.17155	1.09421	571	0.6657	<0.0001
CYTH3	0.280927	1.03872	125	-0.10474	1.01155	1116	0.3857	0.0004	CYTH3	0.204735	0.961632	190	-0.18458	0.949078	571	0.3893	<0.0001
ZNF366	0.165556	0.945642	125	-0.12503	0.949584	1116	0.2906	0.0096	ZNF366	0.279406	1.0985	190	-0.22618	0.695099	571	0.5056	<0.0001
MN1	0.366962	0.97497	125	-0.03303	0.93141	1116	0.4	0.0002	MN1	0.161228	0.721315	190	-0.12442	0.676763	571	0.2856	0.0029
AES	0.174458	0.946318	125	-0.04193	1.01001	1116	0.2164	0.0498	AES	0.311159	1.29494	190	-0.21062	0.989595	571	0.5218	<0.0001	*Also identified in RIME; MM134+44PE
RACK1	0.265439	0.930437	125	0.024893	0.990671	1116	0.2405	0.032	RACK1	0.311089	1.10104	190	-0.07503	1.02335	571	0.3861	<0.0001
SMARCA2	0.14719	0.909039	125	-0.26337	1.11698	1116	0.4106	0.0002	SMARCA2	-0.04794	1.02656	190	-0.25234	1.17567	571	0.2044	0.0246	*Also identified in RIME; 44PE+BCK4
TAGLN	0.074639	0.980172	125	-0.15123	0.983094	1116	0.2259	0.0419	TAGLN	0.124528	0.944921	190	-0.23932	0.734137	571	0.3638	0.0002
LATS2	0.094752	1.01826	125	-0.1701	0.952863	1116	0.2649	0.017	LATS2	0.063883	0.912353	190	-0.23055	0.974881	571	0.2944	0.0022
PHB2	0.13289	0.825849	125	-0.16671	1.10145	1116	0.2996	0.0073	PHB2	0.136858	0.955224	190	-0.05129	1.36434	571	0.1881	0.0352
CCND3	0.079927	0.981093	125	-0.14024	0.982249	1116	0.2202	0.0459	CCND3	0.120052	1.04719	190	-0.08112	1.25882	571	0.2012	0.0264
NCOA7	-0.06892	0.834999	125	-0.31771	0.883786	1116	0.2488	0.0265	NCOA7	-0.07968	0.592499	190	-0.25315	0.718489	571	0.1735	0.0464
BCL11B	-0.00027	0.792498	125	-0.22164	0.87664	1116	0.2214	0.0454	BCL11B	0.012302	0.718072	190	-0.17539	0.85437	571	0.1877	0.0352
AIP	0.322898	1.31394	125	0.095	1.19754	1116	0.2279	0.0419	AIP	0.352581	1.23184	190	0.177401	1.482	571	0.1752	0.0452
Ad hoc additions based on differential expression:
PIN1
DDX54
PUS1
SCAND1
Putative co-regulators with expression correlated with ESR1 in ER+ ILC:
DCAF6
PRUNE1
ARFGEF1
RPRD1A
CABYR
SENP2

### Sheet: WNT4 locus
Transcription factors at and flanking the WNT4 ER binding site (hg19, chr1: 22,467,140-22,468,940)
AHR
ARNT
TP53
ZEB1
CEBPA
KLF12
MZF1
SREBF1
SPZ1
REL
RELA
RELB
NFKB1
NFKB2
RFX1
FOXJ2
FOXA2
MYB
CREB1
ATF2
JUN
RORA
NFE2L1
YY1
PITX2
PPARG
TAL1
NKX6-1
HOXA5
STAT5A
HIVEP2
