## Supplemental Files 1-11 for "Mediator of DNA damage checkpoint 1 (MDC1) is a novel estrogen receptor co-regulator in invasive lobular carcinoma of the breast": Supplemental file 7 - txnal reg MDC1-FOXA1 tgts (Figure 4F).xlsx

### Sheet: MDC1 v Non-MDC1
Report 1: 89ce2f0c7fa17f35b45d6bdca951703152d4524b			MDC1									Number of features with NES = 3.0 detected in:
Report 2: 2536ca945562ea5a535ecc5e510158e0473ac8f5			Non-MDC1									at least one of the analyses	173
												both analyses	0
Feature ID	Feature description	Feature annotation for results1	Feature annotation for results2	NES for results1	NES for results2	Rank for results1	Rank for results2	Delta				only the analysis number 1	100
taipale__ESRRA_DBD_NTCAAGGTCAN	ESRRA monomeric nuclearreceptor DBD	ESRRA	ESRRA	3.7725	-1.53793	15	18860	5.31044				only the analysis number 2	73
cisbp__M5404	ESRRA[gene ID: "ENSG00000173153" species: "Homo sapiens" TF status: "direct" TF family: "Nuclear receptor" DBDs: "zf-C4"]	ESRRA	ESRRA	3.72088	-1.58882	18	18996	5.3097
transfac_pro__M05258	P$FBP5_01: FBP5			4.15743	-1.13224	5	17432	5.28967
cisbp__M5413	ESRRG[gene ID: "ENSG00000196482" species: "Homo sapiens" TF status: "direct" TF family: "Nuclear receptor" DBDs: "zf-C4"]	ESRRG	ESRRG	3.88526	-1.31403	10	18180	5.19929
taipale__ESRRG_full_TSAAGGTCAN	ESRRG monomeric nuclearreceptor full	ESRRG	ESRRG	3.89749	-1.25858	9	17964	5.15607
cisbp__M4719	Nr5a1[gene ID: "ENSMUSG00000026751" species: "Mus musculus" TF status: "inferred" TF family: "Nuclear receptor" DBDs: "zf-C4"]			4.10082	-0.985195	6	16707	5.08602
swissregulon__sacCer__FZF1	sacCer__FZF1	KLF12 KLF17 KLF15 KLF18 KLF7 KLF6 KLF5 KLF4 KLF3 KLF2 KLF1 KLF8	KLF12 KLF17 KLF15 KLF18 KLF7 KLF6 KLF5 KLF4 KLF3 KLF2 KLF1 KLF8	3.33052	-1.52951	48	18840	4.86003
transfac_pro__M01904	F$FZF1_01: FZF1	KLF12 KLF17 KLF15 KLF18 KLF7 KLF6 KLF5 KLF4 KLF3 KLF2 KLF1 KLF8	KLF12 KLF17 KLF15 KLF18 KLF7 KLF6 KLF5 KLF4 KLF3 KLF2 KLF1 KLF8	3.28206	-1.55618	53	18908	4.83824
transfac_pro__M02094	V$ERR3_Q2_01: ERR3	ESRRG	ESRRG	3.67288	-1.16453	20	17571	4.8374
cisbp__M5407	ESRRA[gene ID: "ENSG00000173153" species: "Homo sapiens" TF status: "direct" TF family: "Nuclear receptor" DBDs: "zf-C4"]	ESRRA	ESRRA	3.45551	-1.30912	33	18160	4.76462
transfac_pro__M07957	I$ERR_01: ERR	ESRRG ESRRA ESRRB	ESRRG ESRRA ESRRB	3.71861	-1.03012	19	16936	4.74873
swissregulon__sacCer__SKN7	sacCer__SKN7			3.38124	-1.27823	43	18050	4.65947
predrem__nrMotif950	161_fMuscle_arm-DS17765.M218			3.46592	-1.1554	32	17539	4.62132
cisbp__M4895	crc[gene ID: "FBgn0000370" species: "Drosophila melanogaster" TF status: "direct" TF family: "bZIP" DBDs: "bZIP_1"]			3.15843	-1.44142	76	18583	4.59986
predrem__nrMotif796	168_fMuscle_arm-DS18473.M1077			3.43377	-1.14066	36	17480	4.57443
cisbp__M6215	ESRRB[gene ID: "ENSG00000119715" species: "Homo sapiens" TF status: "direct" TF family: "Nuclear receptor" DBDs: "zf-C4"]	ESRRB	ESRRB	3.5651	-1.00766	25	16808	4.57275
hocomoco__ERR3_HUMAN.H10MO.B	ERR3_HUMAN	ESRRG	ESRRG	3.23497	-1.26806	63	18005	4.50302
transfac_pro__M01801	V$ERALPHA_01: ER-alpha	ESR1	ESR1	4.00572	-0.453162	7	13339	4.45889
taipale__ESRRG_full_RAGGTCANTCAAGGTCA	ESRRG dimeric nuclearreceptor full	ESRRG	ESRRG	4.41601	-0.0281675	1	9953	4.44418
hocomoco__ERR2_HUMAN.H10MO.A	ERR2_HUMAN	ESRRB	ESRRB	3.51709	-0.92413	28	16391	4.44122
elemento__CTTATCAG	Conserved regulatory element CTTATCAG between Dmel and Dpse			3.22093	-1.19401	66	17704	4.41493
neph__UW.Motif.0592	agaNNNcNcNNtNNca			3.82866	-0.554936	11	14106	4.38359
cisbp__M5410	ESRRB[gene ID: "ENSG00000119715" species: "Homo sapiens" TF status: "direct" TF family: "Nuclear receptor" DBDs: "zf-C4"]	ESRRB	ESRRB	3.23225	-1.13259	64	17434	4.36484
hdpi__CEBPG	CEBPG	CEBPG	CEBPG	3.41656	-0.884122	37	16181	4.30068
taipale__ESRRB_DBD_TCAAGGTCAWN	ESRRB monomeric nuclearreceptor DBD	ESRRB	ESRRB	3.23904	-1.061	62	17095	4.30004
cisbp__M5619	MEIS2[gene ID: "ENSG00000134138" species: "Homo sapiens" TF status: "direct" TF family: "Homeodomain" DBDs: "Homeobox"]	MEIS2	MEIS2	3.02846	-1.23788	95	17896	4.26634
neph__UW.Motif.0166	aaNNNNctgNcNNNct			3.21821	-1.03117	67	16943	4.24938
taipale__Rarb_DBD_ARRGGTCANNNRRGGTCA	Rarb dimeric nuclearreceptor DBD	RARB	RARB	3.80783	-0.440177	13	13242	4.248
cisbp__M5412	ESRRG[gene ID: "ENSG00000196482" species: "Homo sapiens" TF status: "direct" TF family: "Nuclear receptor" DBDs: "zf-C4"]	ESRRG	ESRRG	4.31819	0.101331	3	8965	4.21686
predrem__nrMotif1985	66_fIntestine_Sm-DS16559.M570			3.3912	-0.823409	42	15809	4.21461
hocomoco__NR5A2_HUMAN.H10MO.C	NR5A2_HUMAN	NR5A2	NR5A2	3.8042	-0.334893	14	12426	4.1391
taipale__RARA_DBD_ARRGGTCANNNRRGGTCA_repr	RARA dimeric nuclearreceptor DBD	RARA	RARA	3.57325	-0.543355	23	14015	4.1166
transfac_pro__M06735	V$ZFP_04: ZFP	ZKSCAN7	ZKSCAN7	3.47136	-0.590031	31	14366	4.06139
transfac_pro__M06651	V$ZNF670_02: znf670	ZNF670	ZNF670	3.02575	-1.03398	96	16955	4.05972
transfac_pro__M04932	V$SP2_04: Sp2	SP2	SP2	3.6294	-0.428596	21	13156	4.058
predrem__nrMotif2498	102_fKidney_renal_cortex-DS19388.M515			3.17247	-0.879209	74	16154	4.05168
transfac_pro__M02748	V$ESRRA_03: ERR1	ESRRA	ESRRA	3.14756	-0.882368	77	16169	4.02993
neph__UW.Motif.0062	caaggtca			3.37444	-0.64934	44	14718	4.02378
neph__UW.Motif.0102	tctNtgcca			3.00899	-1.00941	99	16818	4.0184
cisbp__M5405	ESRRA[gene ID: "ENSG00000173153" species: "Homo sapiens" TF status: "direct" TF family: "Nuclear receptor" DBDs: "zf-C4"]	ESRRA	ESRRA	3.99123	0.0111383	8	9651	3.98009
cisbp__M6070	Rarb[gene ID: "ENSMUSG00000017491" species: "Mus musculus" TF status: "direct" TF family: "Nuclear receptor" DBDs: "zf-C4"]	RARB	RARB	3.73175	-0.222591	17	11565	3.95434
neph__UW.Motif.0286	cagNNaNNcNNagg			3.08462	-0.862715	85	16080	3.94733
hocomoco__ERR1_MOUSE.H10MO.A	ERR1_MOUSE	ESRRA	ESRRA	3.3278	-0.601261	49	14436	3.92906
transfac_pro__M06338	V$ZNF813_01: ZNF813	ZNF813	ZNF813	3.56736	-0.34472	24	12497	3.91208
neph__UW.Motif.0079	cNctctgcNg			3.19194	-0.703737	69	15103	3.89568
cisbp__M6214	ESRRA[gene ID: "ENSG00000173153" species: "Homo sapiens" TF status: "direct" TF family: "Nuclear receptor" DBDs: "zf-C4"]	ESRRA	ESRRA	3.25444	-0.638812	58	14647	3.89325
transfac_pro__M07689	I$SLBO_02: C/EBP			3.14304	-0.711107	78	15149	3.85414
predrem__nrMotif2146	194_fMuscle_leg-DS19115.M623			3.61355	-0.204693	22	11412	3.81824
cisbp__M6396	NR5A2[gene ID: "ENSG00000116833" species: "Homo sapiens" TF status: "direct" TF family: "Nuclear receptor" DBDs: "zf-C4"]; Nr5a1[gene ID: "ENSMUSG00000026751" species: "Mus musculus" TF status: "inferred" TF family: "Nuclear receptor" DBDs: "zf-C4"]	NR5A2	NR5A2	3.50939	-0.279795	30	11999	3.78919
taipale__ESRRA_DBD_RAGGTCANTCAAGGTCA_repr	ESRRA dimeric nuclearreceptor DBD	ESRRA	ESRRA	4.26385	0.47579	4	6120	3.78806
homer__GTGACCTTGA_Esrrb	Esrrb(NR)/mES-Esrrb-ChIP-Seq(GSE11431)/Homer	ESRRB	ESRRB	3.26033	-0.509313	56	13754	3.76964
homer__TTCAAGGTCA_Nr5a2	Nr5a2(NR)/mES-Nr5a2-ChIP-Seq(GSE19019)/Homer	NR5A2	NR5A2	3.0819	-0.662676	86	14819	3.74458
predrem__nrMotif1175	60_fIntestine_Lg-DS17647.M290			3.03707	-0.678118	93	14936	3.71519
cisbp__M6523	THRB[gene ID: "ENSG00000151090" species: "Homo sapiens" TF status: "direct" TF family: "Nuclear receptor" DBDs: "zf-C4"]; Thra[gene ID: "ENSMUSG00000058756" species: "Mus musculus" TF status: "inferred" TF family: "Nuclear receptor" DBDs: "zf-C4"]; Thrb[gene ID: "ENSMUSG00000021779" species: "Mus musculus" TF status: "inferred" TF family: "Nuclear receptor" DBDs: "zf-C4"]	THRB	THRB	3.00401	-0.710756	100	15148	3.71477
cisbp__M1449	Esrrg[gene ID: "ENSMUSG00000026610" species: "Mus musculus" TF status: "direct" TF family: "Nuclear receptor" DBDs: "zf-C4"]	ESRRG	ESRRG	3.39256	-0.299097	40	12146	3.69166
cisbp__M4715	M4715			3.13941	-0.544057	79	14025	3.68347
taipale__Rara_DBD_ARRGGTCANNNRRGGTCA	Rara dimeric nuclearreceptor DBD	RARA	RARA	3.82096	0.13818	12	8686	3.68278
predrem__nrMotif545	58_fIntestine_Lg-DS17462.M725			3.01895	-0.624774	97	14566	3.64373
hdpi__ESRRA	ESRRA	ESRRA	ESRRA	3.05156	-0.581257	89	14300	3.63282
cisbp__M5408	ESRRA[gene ID: "ENSG00000173153" species: "Homo sapiens" TF status: "direct" TF family: "Nuclear receptor" DBDs: "zf-C4"]	ESRRA	ESRRA	4.39654	0.788833	2	4206	3.6077
hocomoco__STF1_HUMAN.H10MO.B	STF1_HUMAN	NR5A1	NR5A1	3.22681	-0.375603	65	12763	3.60242
homer__AGGTCTCTAACC_PRDM14	PRDM14(Zf)/H1-PRDM14-ChIP-Seq(GSE22767)/Homer	PRDM14	PRDM14	3.51664	-0.0723866	29	10346	3.58903
elemento__CCATGCGC	Conserved regulatory element CCATGCGC between Dmel and Dpse			3.12402	-0.45983	81	13393	3.58385
cisbp__M6498	NR5A1[gene ID: "ENSG00000136931" species: "Homo sapiens" TF status: "direct" TF family: "Nuclear receptor" DBDs: "zf-C4"]; Nr5a1[gene ID: "ENSMUSG00000026751" species: "Mus musculus" TF status: "inferred" TF family: "Nuclear receptor" DBDs: "zf-C4"]	NR5A1	NR5A1	3.24493	-0.280146	59	12002	3.52507
taipale_tf_pairs__ELK1_TBX21_RAGGTSRNNNNNNNNNNNNNNNNCGGAAGYN_CAP	ELK1 [ETS] - TBX21 [Tbox]	TBX21 ELK1	TBX21 ELK1	3.35497	-0.130994	45	10814	3.48597
transfac_pro__M07253	V$ERR2_Q2: ERR2	ESRRB	ESRRB	3.34139	-0.125379	46	10769	3.46677
taipale__RARG_DBD_RRGGTCANNNRRGGTCA	RARG dimeric nuclearreceptor DBD	RARG	RARG	3.27119	-0.156964	55	11025	3.42816
neph__UW.Motif.0259	agNNNNNNctNtgtg			3.03752	-0.385079	92	12825	3.4226
neph__UW.Motif.0403	aNNcNtggNNtNcNNc			3.17972	-0.225399	72	11598	3.40512
cisbp__M4947	ERR[gene ID: "FBgn0035849" species: "Drosophila melanogaster" TF status: "direct" TF family: "Nuclear receptor" DBDs: "zf-C4"]	ESRRG ESRRA ESRRB	ESRRG ESRRA ESRRB	3.20236	-0.166791	68	11105	3.36915
cisbp__M6066	Rara[gene ID: "ENSMUSG00000037992" species: "Mus musculus" TF status: "direct" TF family: "Nuclear receptor" DBDs: "zf-C4"]	RARA	RARA	3.75122	0.382087	16	6773	3.36913
predrem__nrMotif1539	187_fMuscle_back-DS19648.M638			3.40433	0.0490404	39	9365	3.35529
hocomoco__PRD14_HUMAN.H10MO.C	PRD14_HUMAN	PRDM14	PRDM14	3.23995	-0.109587	61	10624	3.34953
cisbp__M0591	M0591			3.45143	0.10835	34	8921	3.34308
hocomoco__UBIP1_HUMAN.H10MO.D	UBIP1_HUMAN	UBP1	UBP1	3.27934	-0.0306241	54	9981	3.30997
cisbp__M5034	Hr4[gene ID: "FBgn0023546" species: "Drosophila melanogaster" TF status: "direct" TF family: "Nuclear receptor" DBDs: "zf-C4"]			3.53385	0.280313	27	7603	3.25354
flyfactorsurvey__ERR_SANGER_5_FBgn0035849	ERR_SANGER_5_FBgn0035849	ESRRG ESRRA ESRRB	ESRRG ESRRA ESRRB	3.08688	-0.142225	84	10905	3.22911
transfac_pro__M05622	V$HKR1_02: HKR1	HKR1	HKR1	3.33278	0.171169	47	8442	3.16161
transfac_pro__M01217	V$NUR77_Q5: NUR77	NR4A1	NR4A1	3.24402	0.189418	60	8305	3.0546
cisbp__M3624	NFKB1[gene ID: "ENSG00000109320" species: "Homo sapiens" TF status: "direct" TF family: "Rel" DBDs: "RHD"]	NFKB1	NFKB1	3.25625	0.313302	57	7325	2.94295
cisbp__M5221	Nr2c2[gene ID: "ENSMUSG00000005893" species: "Mus musculus" TF status: "inferred" TF family: "Nuclear receptor" DBDs: "zf-C4"]; svp[gene ID: "FBgn0003651" species: "Drosophila melanogaster" TF status: "direct" TF family: "Nuclear receptor" DBDs: "zf-C4"]	NR2F1 NR2F2	NR2F1 NR2F2	3.11903	0.270838	82	7685	2.8482
cisbp__M4979	Nr5a1[gene ID: "ENSMUSG00000026751" species: "Mus musculus" TF status: "inferred" TF family: "Nuclear receptor" DBDs: "zf-C4"]; ftz-f1[gene ID: "FBgn0001078" species: "Drosophila melanogaster" TF status: "direct" TF family: "Nuclear receptor" DBDs: "zf-C4"]	NR5A2 NR5A1	NR5A2 NR5A1	3.16749	0.319619	75	7270	2.84787
transfac_pro__M07912	I$BTEB2_01: Bteb2	KLF15	KLF15	3.30108	0.551594	50	5609	2.74949
transfac_pro__M07256	V$FXRRXR_Q5: FXR:RXR	NR1H4 RXRA	NR1H4 RXRA	3.01805	0.31997	98	7267	2.69808
cisbp__M1362	M1362			3.17474	0.64319	73	5033	2.53155
cisbp__M0590	M0590			3.03933	0.524922	91	5782	2.51441
transfac_pro__M01269	V$NURR1_Q3: NURR1	NR4A2	NR4A2	3.41158	1.02748	38	2952	2.3841
transfac_pro__M02093	V$ERR1_Q2_01: ERR1	ESRRA	ESRRA	3.28568	0.909909	52	3540	2.37578
cisbp__M0379	M0379			3.05518	0.697938	88	4730	2.35724
cisbp__M5358	E2F3[gene ID: "ENSG00000112242" species: "Homo sapiens" TF status: "direct" TF family: "E2F" DBDs: "E2F_TDP"]	E2F3	E2F3	3.44147	1.23348	35	2167	2.20799
cisbp__M6443	RARA[gene ID: "ENSG00000131759" species: "Homo sapiens" TF status: "direct" TF family: "Nuclear receptor" DBDs: "zf-C4"]	RARA	RARA	3.28614	1.25734	51	2079	2.02879
jaspar__MA0494.1	Nr1h3::Rxra	RXRA	RXRA	3.1367	1.14469	80	2474	1.992
hocomoco__RARA_HUMAN.H10MO.S	RARA_HUMAN	RARA	RARA	3.06605	1.37947	87	1727	1.68658
transfac_pro__M05665	V$SP3_02: Sp3	SP3	SP3	3.04477	1.45879	90	1503	1.58598
predrem__nrMotif251	333_Skin_Fibroblasts-DS18229.M30			3.55921	2.06978	26	508	1.48943
cisbp__M1757	M1757			3.18334	1.8336	70	779	1.34974
cisbp__M4811	FBgn0263239[gene ID: "FBgn0263239" species: "Drosophila melanogaster" TF status: "direct" TF family: "C2H2 ZF" DBDs: "zf-C2H2"]; KLF7[gene ID: "ENSG00000118263" species: "Homo sapiens" TF status: "inferred" TF family: "C2H2 ZF" DBDs: "zf-C2H2"]; Klf2[gene ID: "ENSMUSG00000055148" species: "Mus musculus" TF status: "inferred" TF family: "C2H2 ZF" DBDs: "zf-C2H2"]; Klf3[gene ID: "ENSMUSG00000029178…	KLF5	KLF5	3.03254	1.82061	94	798	1.21193
cisbp__M6282	HNF1B[gene ID: "ENSG00000108753" species: "Homo sapiens" TF status: "direct" TF family: "Homeodomain" DBDs: "Homeobox"]			3.39256	2.22981	41	366	1.16275
hocomoco__KLF13_HUMAN.H10MO.D	KLF13_HUMAN	KLF13	KLF13	3.18289	2.62041	71	164	0.562472
hocomoco__HNF1B_HUMAN.H10MO.B	HNF1B_HUMAN	HNF1B	HNF1B	3.08733	2.55058	83	186	0.536758
cisbp__M4711	M4711			1.68711	3.03172	1098	70	-1.34461
transfac_pro__M00683	F$XBP1_Q2: Xbp1p			1.74689	3.13244	984	54	-1.38556
transfac_pro__M04877	V$GTF3C2_02: TF3C-beta	GTF3C2	GTF3C2	1.63277	3.11384	1208	59	-1.48108
transfac_pro__M04706	V$RELA_02: RelA	RELA	RELA	1.57027	3.12999	1356	55	-1.55971
transfac_pro__M01079	V$CBF_01: CBF (core binding factor)			1.91625	3.64272	716	14	-1.72646
cisbp__M1776	UGA3[gene ID: "YDL170W" species: "Saccharomyces cerevisiae" TF status: "direct" TF family: "Zinc cluster" DBDs: "Zn_clus"]			1.40543	3.2851	1722	37	-1.87967
cisbp__M4536	E2F1[gene ID: "ENSG00000101412" species: "Homo sapiens" TF status: "direct" TF family: "E2F" DBDs: "E2F_TDP"]; E2f1[gene ID: "ENSMUSG00000027490" species: "Mus musculus" TF status: "inferred" TF family: "E2F" DBDs: "E2F_TDP"]	E2F1	E2F1	1.14323	3.06331	2553	65	-1.92008
transfac_pro__M02090	V$E2F4_Q6: E2F-4	E2F4	E2F4	1.37736	3.32055	1797	35	-1.94319
elemento__CGAGCGC	Conserved regulatory element CGAGCGC between Hs and Mm			1.45525	3.42408	1615	27	-1.96883
swissregulon__hs__TFDP1.p2	hs__TFDP1.p2	TFDP1	TFDP1	1.13055	3.12402	2592	57	-1.99347
homer__YCTTTGTTCC_Sox4	Sox4(HMG)/proB-Sox4-ChIP-Seq(GSE50066)/Homer	SOX4	SOX4	1.11787	3.15666	2650	48	-2.03879
tfdimers__MD00532	M00473_forward_10_M01307_forward dimer: FOXO1 / POU5F1	FOXO1 POU5F1	FOXO1 POU5F1	1.11878	3.18614	2645	44	-2.06736
cisbp__M1781	RSC3[gene ID: "YDR303C" species: "Saccharomyces cerevisiae" TF status: "direct" TF family: "Zinc cluster" DBDs: "Zn_clus"]			0.956655	3.12156	3352	58	-2.16491
cisbp__M0670	E2f2[gene ID: "ENSMUSG00000018983" species: "Mus musculus" TF status: "direct" TF family: "E2F" DBDs: "E2F_TDP"]	E2F2	E2F2	0.747436	3.01382	4412	73	-2.26639
transfac_pro__M05271	P$BM8_01: BM8			0.929484	3.19596	3489	43	-2.26648
predrem__nrMotif2456	15_CD3-DS17198.M871			0.916351	3.21351	3547	42	-2.29716
elemento__CGCGCTC	Conserved regulatory element CGCGCTC between Hs and Mm			0.773702	3.12999	4259	56	-2.35629
elemento__CCGCGAG	Conserved regulatory element CCGCGAG between Hs and Mm			0.636034	3.01944	5052	72	-2.38341
transfac_pro__M01899	F$RSC30_02: Rsc30p			0.926767	3.34757	3497	32	-2.42081
jaspar__MA0375.1	RSC30			0.926314	3.36828	3501	30	-2.44197
taipale_tf_pairs__E2F1_HES7_SRCRCGYGSYNNNNSGCGCSN_CAP_repr	E2F1 [E2F] - HES7 [bHLH]	E2F1 HES7	E2F1 HES7	0.702151	3.15069	4687	50	-2.44854
cisbp__M0669	E2f3[gene ID: "ENSMUSG00000016477" species: "Mus musculus" TF status: "direct" TF family: "E2F" DBDs: "E2F_TDP"]	E2F3	E2F3	0.712114	3.17807	4623	46	-2.46595
transfac_pro__M05203	P$MADS2_01: MADS2			0.89869	3.42864	3629	26	-2.52995
scertf__badis.RSC30	badis.RSC30			0.746983	3.449	4415	25	-2.70201
taipale_tf_pairs__E2F3_ONECUT2_NNSGCGCSNNNATCGAYN_CAP_repr	E2F3 [E2F] - ONECUT2 [HomeoCut]	ONECUT2 E2F3	ONECUT2 E2F3	0.310885	3.02365	7163	71	-2.71277
tfdimers__MD00075	M00472_forward_0_M01247_forward dimer: FOXO4 / Nanog	NANOG FOXO4	NANOG FOXO4	0.352547	3.07033	6881	63	-2.71778
transfac_pro__M08875	V$E2F_Q4_03: E2F	E2F7 E2F6 E2F5 E2F4 E2F3 E2F2 E2F1	E2F7 E2F6 E2F5 E2F4 E2F3 E2F2 E2F1	0.545463	3.30476	5609	36	-2.75929
transfac_pro__M02089	V$E2F3_Q6: E2F-3	E2F3	E2F3	0.56403	3.36933	5499	29	-2.8053
elemento__TCCTGCA	Conserved regulatory element TCCTGCA between Dmel and Dpse			0.348924	3.15841	6904	47	-2.80949
cisbp__M1856	E2F1[gene ID: "ENSG00000101412" species: "Homo sapiens" TF status: "direct" TF family: "E2F" DBDs: "E2F_TDP"]; E2f1[gene ID: "ENSMUSG00000027490" species: "Mus musculus" TF status: "inferred" TF family: "E2F" DBDs: "E2F_TDP"]	E2F1	E2F1	0.738379	3.55112	4457	18	-2.81274
cisbp__M6515	TFDP1[gene ID: "ENSG00000198176" species: "Homo sapiens" TF status: "direct" TF family: "DP,E2F" DBDs: "DP,E2F_TDP"]; TFDP2[gene ID: "ENSG00000114126" species: "Homo sapiens" TF status: "inferred" TF family: "DP,E2F" DBDs: "DP,E2F_TDP"]; TFDP3[gene ID: "ENSG00000183434" species: "Homo sapiens" TF status: "inferred" TF family: "DP,E2F" DBDs: "DP,E2F_TDP"]; Tfdp1[gene ID: "ENSMUSG00000038482" speci…	TFDP1	TFDP1	0.491574	3.32827	5946	34	-2.8367
transfac_pro__M07206	V$E2F1_09: E2F-1	E2F1	E2F1	0.673621	3.51076	4826	21	-2.83714
predrem__nrMotif2654	188_fMuscle_back-DS20244.M660			0.194954	3.09524	7969	62	-2.90029
transfac_public__M00246	V$EGR2_01: Egr-2	EGR2	EGR2	0.1388	3.05138	8404	66	-2.91258
hdpi__POLI	POLI	POLI	POLI	1.71066	4.74012	1055	2	-3.02947
cisbp__M3176	EGR2[gene ID: "ENSG00000122877" species: "Homo sapiens" TF status: "direct" TF family: "C2H2 ZF" DBDs: "zf-C2H2"]; Egr4[gene ID: "ENSMUSG00000071341" species: "Mus musculus" TF status: "inferred" TF family: "C2H2 ZF" DBDs: "zf-C2H2"]	EGR2	EGR2	0.0192464	3.06822	9332	64	-3.04897
transfac_pro__M05266	P$MADS1_04: MADS1			0.092156	3.14473	8779	53	-3.05257
homer__VDTTTCCCGCCA_E2F7	E2F7(E2F)/Hela-E2F7-ChIP-Seq(GSE32673)/Homer	E2F7	E2F7	0.148763	3.24299	8333	39	-3.09423
hocomoco__TFDP1_HUMAN.H10MO.S	TFDP1_HUMAN	TFDP1	TFDP1	0.237522	3.51883	7675	20	-3.28131
transfac_pro__M05217	P$DEF_01: DEF			0.197218	3.48409	7952	23	-3.28687
transfac_pro__M05033	P$DREB1E_01: DREB1E			-0.104836	3.22088	10309	41	-3.32572
transfac_pro__M04823	V$E2F4_05: E2F-4	E2F4	E2F4	0.483875	3.84346	6008	7	-3.35958
cisbp__M4537	E2F4[gene ID: "ENSG00000205250" species: "Homo sapiens" TF status: "direct" TF family: "E2F" DBDs: "E2F_TDP"]; E2f4[gene ID: "ENSMUSG00000014859" species: "Mus musculus" TF status: "inferred" TF family: "E2F" DBDs: "E2F_TDP"]; E2f5[gene ID: "ENSMUSG00000027552" species: "Mus musculus" TF status: "inferred" TF family: "E2F" DBDs: "E2F_TDP"]	E2F4	E2F4	-0.245221	3.14964	11543	51	-3.39486
transfac_pro__M08874	V$E2F1_Q4_02: E2F1	E2F1	E2F1	-0.446741	3.04541	13064	68	-3.49215
swissregulon__sacCer__PDR1	sacCer__PDR1			-0.254278	3.3402	11613	33	-3.59448
transfac_pro__M07612	V$PSF_Q5: PSF	SFPQ	SFPQ	-0.239786	3.40372	11497	28	-3.64351
predrem__nrMotif1831	343_SKNSH-DS8482.M638			-0.490668	3.1549	13396	49	-3.64557
transfac_pro__M05234	P$MADS12_01: MADS12			-0.462591	3.18333	13185	45	-3.64592
cisbp__M6190	E2F1[gene ID: "ENSG00000101412" species: "Homo sapiens" TF status: "direct" TF family: "E2F" DBDs: "E2F_TDP"]; E2f1[gene ID: "ENSMUSG00000027490" species: "Mus musculus" TF status: "inferred" TF family: "E2F" DBDs: "E2F_TDP"]	E2F1	E2F1	-0.213068	3.52761	11247	19	-3.74068
transfac_pro__M00803	V$E2F_Q2: E2F	TFDP3 E2F4 E2F3 TFDP1 E2F1	TFDP3 E2F4 E2F3 TFDP1 E2F1	0.0187936	3.80099	9337	8	-3.7822
elemento__CGCGAGC	Conserved regulatory element CGCGAGC between Hs and Mm			-0.174575	3.61499	10895	16	-3.78957
hocomoco__DPRX_HUMAN.H10MO.D	DPRX_HUMAN	DPRX	DPRX	-0.741549	3.05102	15185	67	-3.79257
hocomoco__E2F1_HUMAN.H10MO.A	E2F1_HUMAN	E2F1	E2F1	-0.152385	3.64096	10713	15	-3.79335
cisbp__M6193	E2F4[gene ID: "ENSG00000205250" species: "Homo sapiens" TF status: "direct" TF family: "E2F" DBDs: "E2F_TDP"]; E2f4[gene ID: "ENSMUSG00000014859" species: "Mus musculus" TF status: "inferred" TF family: "E2F" DBDs: "E2F_TDP"]; E2f5[gene ID: "ENSMUSG00000027552" species: "Mus musculus" TF status: "inferred" TF family: "E2F" DBDs: "E2F_TDP"]	E2F4	E2F4	-0.125667	3.68378	10488	11	-3.80945
hocomoco__E2F4_HUMAN.H10MO.A	E2F4_HUMAN	E2F4	E2F4	-0.177745	3.655	10934	13	-3.83275
predrem__nrMotif2510	177_fMuscle_back-DS17767.M540			-0.132913	3.71642	10547	10	-3.84933
jaspar__MA0395.1	STP2			-0.853857	3.04471	15927	69	-3.89856
transfac_pro__M05212	P$AGL151_01: AGL15-1			-0.807213	3.10928	15628	61	-3.91649
idmmpmm__hb	hb	ZNF513 ZNF827 REST	ZNF513 ZNF827 REST	-0.742907	3.24369	15196	38	-3.9866
predrem__nrMotif1018	164_fMuscle_arm-DS18080.M145			-0.246579	3.79292	11550	9	-4.0395
hocomoco__FOXO1_HUMAN.H10MO.C	FOXO1_HUMAN	FOXO1	FOXO1	-0.852951	3.23316	15923	40	-4.08612
transfac_pro__M05247	P$M29_01: m29			0.120686	4.25687	8556	6	-4.13619
transfac_pro__M05248	P$M18_01: m18			-0.568559	3.59113	13984	17	-4.15969
cisbp__M6245	FOXO1[gene ID: "ENSG00000150907" species: "Homo sapiens" TF status: "direct" TF family: "Forkhead" DBDs: "Fork_head"]	FOXO1	FOXO1	-0.905482	3.4683	16257	24	-4.37378
cisbp__M0780	M0780			-1.28679	3.14543	18090	52	-4.43221
scertf__badis.NHP10	badis.NHP10			-1.37192	3.10928	18439	60	-4.4812
hocomoco__E2F4_MOUSE.H10MO.C	E2F4_MOUSE	E2F4	E2F4	-0.980203	3.50304	16697	22	-4.48324
cisbp__M5347	DPRX[gene ID: "ENSG00000204595" species: "Homo sapiens" TF status: "direct" TF family: "Homeodomain" DBDs: "Homeobox"]	DPRX	DPRX	-0.247485	4.47376	11561	4	-4.72124
taipale__DPRX_DBD_NRGATAATCYN	DPRX monomeric homeodomain DBD	DPRX	DPRX	-0.242503	4.54535	11518	3	-4.78785
cisbp__M0410	Mzf1[gene ID: "ENSMUSG00000030380" species: "Mus musculus" TF status: "direct" TF family: "C2H2 ZF" DBDs: "zf-C2H2"]	MZF1	MZF1	-1.1858	3.67255	17696	12	-4.85835
elemento__CTCGCGC	Conserved regulatory element CTCGCGC between Hs and Mm			0.511499	5.44693	5817	1	-4.93543
transfac_pro__M00716	V$ZF5_01: ZF5	ZBTB14	ZBTB14	-0.731586	4.38953	15109	5	-5.12111
c2h2_zfs__M0435	NCU03043			-1.83882	3.35354	19652	31	-5.19235

### Sheet: FOXA1 v Non-FOXA1
Report 1: 30ae07f34da16ffe20353b18790bdb140e325cc3						FOXA1						Number of features with NES ≥ 3.0 detected in:
Report 2: e3336a1e6c29293d6cd43eb1eb8506e1cba9d098						Non-FOXA1						at least one of the analyses	192
												both analyses	2
Feature ID	Feature description	Feature annotation for results1	Feature annotation for results2	NES for results1	NES for results2	Rank for results1	Rank for results2	Delta				only the analysis number 1	136
transfac_pro__M05270	P$BM9_01: BM9			5.43536	-1.93673	1	19597	7.37209				only the analysis number 2	54
transfac_pro__M05193	P$MADS1_01: MADS1			4.822	-1.47574	2	18723	6.29774
transfac_pro__M05217	P$DEF_01: DEF			4.79846	-1.28218	3	18062	6.08063
transfac_pro__M05242	P$MADS15_02: MADS15			3.90287	-1.80279	26	19429	5.70566
transfac_public__M00516	V$E2F_03: E2F-1	E2F1	E2F1	4.33726	-1.31555	9	18191	5.65281
cisbp__M3134	E2F1[gene ID: "ENSG00000101412" species: "Homo sapiens" TF status: "direct" TF family: "E2F" DBDs: "E2F_TDP"]; E2f1[gene ID: "ENSMUSG00000027490" species: "Mus musculus" TF status: "inferred" TF family: "E2F" DBDs: "E2F_TDP"]	E2F1	E2F1	4.40428	-1.17761	8	17608	5.58189
transfac_pro__M05271	P$BM8_01: BM8			4.69484	-0.80072	6	15577	5.49556
transfac_pro__M00920	V$E2F_Q6_01: E2F	E2F7 E2F4 E2F3 E2F1 TFDP3 TFDP1	E2F7 E2F4 E2F3 E2F1 TFDP3 TFDP1	4.69556	-0.79983	5	15570	5.49539
transfac_pro__M05206	P$MADS5_02: MADS5			3.94236	-1.54115	22	18884	5.48351
transfac_pro__M05220	P$MADS3_01: MADS3			3.8507	-1.58743	32	19008	5.43813
cisbp__M5350	E2F1[gene ID: "ENSG00000101412" species: "Homo sapiens" TF status: "direct" TF family: "E2F" DBDs: "E2F_TDP"]; E2f1[gene ID: "ENSMUSG00000027490" species: "Mus musculus" TF status: "inferred" TF family: "E2F" DBDs: "E2F_TDP"]	E2F1	E2F1	3.74274	-1.68443	44	19238	5.42717
taipale__E2F1_DBD_TTTGGCGCCAAA	E2F1 dimeric E2F DBD	E2F1	E2F1	3.81954	-1.58565	37	19002	5.40519
cisbp__M5351	E2F1[gene ID: "ENSG00000101412" species: "Homo sapiens" TF status: "direct" TF family: "E2F" DBDs: "E2F_TDP"]; E2f1[gene ID: "ENSMUSG00000027490" species: "Mus musculus" TF status: "inferred" TF family: "E2F" DBDs: "E2F_TDP"]	E2F1	E2F1	3.84345	-1.48375	33	18748	5.3272
transfac_pro__M05283	P$PFG_01: PFG			3.90758	-1.40187	24	18498	5.30946
taipale__E2F1_DBD_AATGGCGCCAAA	E2F1 dimeric E2F DBD	E2F1	E2F1	3.42102	-1.86998	78	19512	5.29101
transfac_pro__M05203	P$MADS2_01: MADS2			4.71694	-0.563106	4	14001	5.28005
jaspar__MA0290.1	DAL81			3.74093	-1.46328	45	18681	5.20421
cisbp__M6260	NR3C1[gene ID: "ENSG00000113580" species: "Homo sapiens" TF status: "direct" TF family: "Nuclear receptor" DBDs: "zf-C4"]; Nr3c2[gene ID: "ENSMUSG00000031618" species: "Mus musculus" TF status: "inferred" TF family: "Nuclear receptor" DBDs: "zf-C4"]; Pgr[gene ID: "ENSMUSG00000031870" species: "Mus musculus" TF status: "inferred" TF family: "Nuclear receptor" DBDs: "zf-C4"]	NR3C1	NR3C1	3.31994	-1.87666	91	19523	5.1966
transfac_pro__M05230	P$TAVRT2_01: TaVRT-2			3.98294	-1.17894	21	17615	5.16188
hocomoco__GCR_MOUSE.H10MO.C	GCR_MOUSE			3.25256	-1.90558	102	19562	5.15814
transfac_pro__M05194	P$WAP1_01: WAP1			4.05177	-1.08817	18	17205	5.13994
transfac_pro__M05205	P$MADS18_01: MADS18			3.81194	-1.29953	38	18128	5.11147
transfac_pro__M05219	P$MADS2_02: MADS2			4.08257	-1.01075	15	16807	5.09331
neph__UW.Motif.0460	aaNctNNgNctNNNNg			4.26734	-0.821633	11	15702	5.08897
transfac_pro__M06369	V$ZFP1_01: ZFP1	ZFP1	ZFP1	3.5279	-1.53804	70	18877	5.06593
yetfasco__YGL254W_69	YGL254W_69	KLF12 KLF17 KLF15 KLF18 KLF7 KLF6 KLF5 KLF4 KLF3 KLF2 KLF1 KLF8	KLF12 KLF17 KLF15 KLF18 KLF7 KLF6 KLF5 KLF4 KLF3 KLF2 KLF1 KLF8	3.6797	-1.1874	54	17669	4.8671
cisbp__M4811	FBgn0263239[gene ID: "FBgn0263239" species: "Drosophila melanogaster" TF status: "direct" TF family: "C2H2 ZF" DBDs: "zf-C2H2"]; KLF7[gene ID: "ENSG00000118263" species: "Homo sapiens" TF status: "inferred" TF family: "C2H2 ZF" DBDs: "zf-C2H2"]; Klf2[gene ID: "ENSMUSG00000055148" species: "Mus musculus" TF status: "inferred" TF family: "C2H2 ZF" DBDs: "zf-C2H2"]; Klf3[gene ID: "ENSMUSG00000029178…	KLF5	KLF5	4.555	-0.306358	7	12133	4.86135
predrem__nrMotif1579	250_fThymus-DS17876.M933			3.30473	-1.50422	92	18800	4.80894
transfac_pro__M05249	P$M16_01: m16			3.71557	-1.03344	48	16927	4.749
cisbp__M0594	LIN54[gene ID: "ENSG00000189308" species: "Homo sapiens" TF status: "inferred" TF family: "CxC" DBDs: "CXC"]; Lin54[gene ID: "ENSMUSG00000035310" species: "Mus musculus" TF status: "inferred" TF family: "CxC" DBDs: "CXC"]			3.58768	-1.14869	63	17490	4.73636
jaspar__MA0619.1	LIN54			3.53877	-1.10107	67	17265	4.63984
transfac_pro__M05253	P$FBP23_01: FBP23			3.12322	-1.51401	122	18825	4.63723
transfac_pro__M05208	P$MADS26_01: MADS26			3.11742	-1.51935	124	18842	4.63677
transfac_pro__M00919	V$E2F_Q4_01: E2F	TFDP3 E2F4 E2F3 TFDP1 E2F1	TFDP3 E2F4 E2F3 TFDP1 E2F1	4.21734	-0.400246	12	12847	4.61759
transfac_pro__M05291	P$MADS22_01: MADS22			3.47319	-1.09707	75	17242	4.57026
transfac_pro__M05207	P$MADS7_02: MADS7			4.08112	-0.468327	16	13345	4.54944
elemento__TGGCGCC	Conserved regulatory element TGGCGCC between Dmel and Dpse			3.19531	-1.31867	109	18202	4.51398
transfac_pro__M05262	P$AT3G66656_01: At3g66656			3.57826	-0.897723	64	16188	4.47598
homer__NTGGGTGTGGCC_EKLF	EKLF(Zf)/Erythrocyte-Klf1-ChIP-Seq(GSE20478)/Homer	KLF1	KLF1	3.79962	-0.655214	40	14645	4.45483
transfac_pro__M05286	P$MADS3_04: MADS3			4.31117	-0.134599	10	10856	4.44577
transfac_pro__M05266	P$MADS1_04: MADS1			3.82244	-0.616947	35	14368	4.43939
cisbp__M0590	M0590			3.62753	-0.80339	60	15600	4.43092
cisbp__M6196	E2F7[gene ID: "ENSG00000165891" species: "Homo sapiens" TF status: "direct" TF family: "E2F" DBDs: "E2F_TDP"]; E2f7[gene ID: "ENSMUSG00000020185" species: "Mus musculus" TF status: "inferred" TF family: "E2F" DBDs: "E2F_TDP"]	E2F7	E2F7	3.36378	-1.04367	85	16977	4.40745
cisbp__M0591	M0591			3.53333	-0.810954	68	15634	4.34429
elemento__TGGGGCC	Conserved regulatory element TGGGGCC between Hs and Mm			3.28009	-1.05569	97	17035	4.33578
cisbp__M5360	E2F4[gene ID: "ENSG00000205250" species: "Homo sapiens" TF status: "direct" TF family: "E2F" DBDs: "E2F_TDP"]; E2f4[gene ID: "ENSMUSG00000014859" species: "Mus musculus" TF status: "inferred" TF family: "E2F" DBDs: "E2F_TDP"]; E2f5[gene ID: "ENSMUSG00000027552" species: "Mus musculus" TF status: "inferred" TF family: "E2F" DBDs: "E2F_TDP"]	E2F4	E2F4	3.67897	-0.65388	55	14638	4.33285
transfac_pro__M00740	V$E2F1DP1RB_01: Rb:E2F-1:DP-1	RB1	RB1	3.49058	-0.790041	74	15510	4.28062
transfac_pro__M00939	V$E2F_Q4_02: E2F	TFDP3 E2F4 E2F3 TFDP1 E2F1	TFDP3 E2F4 E2F3 TFDP1 E2F1	4.06083	-0.152398	17	11004	4.21323
transfac_pro__M02847	V$E2F4_04: E2F-3 secondary motif	E2F3	E2F3	3.30183	-0.898168	93	16191	4.2
elemento__CCGGAAC	Conserved regulatory element CCGGAAC between Hs and Mm			3.23843	-0.958239	104	16496	4.19667
transfac_pro__M01801	V$ERALPHA_01: ER-alpha	ESR1	ESR1	3.3703	-0.778026	84	15436	4.14833
cisbp__M6192	E2F3[gene ID: "ENSG00000112242" species: "Homo sapiens" TF status: "direct" TF family: "E2F" DBDs: "E2F_TDP"]	E2F3	E2F3	3.81991	-0.318372	36	12235	4.13828
transfac_pro__M05238	P$TAVRT1_01: TaVRT-1			3.29313	-0.79182	94	15521	4.08495
jaspar__MA0393.1	STE12			3.28082	-0.79449	96	15538	4.07531
predrem__nrMotif1007	231_fSpinal_cord-DS20530.M1047			3.52717	-0.540412	72	13846	4.06759
transfac_pro__M01177	V$SREBP2_Q6: SREBP-2	SREBF2	SREBF2	3.39421	-0.667674	80	14730	4.06189
cisbp__M6409	PAX5[gene ID: "ENSG00000196092" species: "Homo sapiens" TF status: "direct" TF family: "Paired box" DBDs: "PAX"]; Pax1[gene ID: "ENSMUSG00000037034" species: "Mus musculus" TF status: "inferred" TF family: "Paired box" DBDs: "PAX"]; Pax5[gene ID: "ENSMUSG00000014030" species: "Mus musculus" TF status: "inferred" TF family: "Paired box" DBDs: "PAX"]; Pax8[gene ID: "ENSMUSG00000026976" species: "Mu…	PAX5	PAX5	3.2819	-0.766902	95	15373	4.0488
jaspar__MA0541.1	efl-1			3.73114	-0.284109	46	11983	4.01525
transfac_pro__M05209	P$MADS14_01: MADS14			3.64166	-0.345515	59	12456	3.98717
transfac_pro__M05232	P$MADS6_01: MADS6			3.32574	-0.639196	90	14520	3.96494
transfac_pro__M00918	V$E2F_Q3_01: E2F	TFDP3 E2F4 E2F3 TFDP1 E2F1	TFDP3 E2F4 E2F3 TFDP1 E2F1	4.02967	0.0767619	19	9247	3.95291
cisbp__M6194	E2F5[gene ID: "ENSG00000133740" species: "Homo sapiens" TF status: "direct" TF family: "E2F" DBDs: "E2F_TDP"]; E2f4[gene ID: "ENSMUSG00000014859" species: "Mus musculus" TF status: "inferred" TF family: "E2F" DBDs: "E2F_TDP"]; E2f5[gene ID: "ENSMUSG00000027552" species: "Mus musculus" TF status: "inferred" TF family: "E2F" DBDs: "E2F_TDP"]	E2F5	E2F5	3.71339	-0.172422	50	11141	3.88581
homer__CGGTTTCAAA_CHR	CHR(?)/Hela-CellCycle-Expression/Homer			3.70687	-0.165747	51	11084	3.87262
transfac_pro__M05301	V$CPBP_01: CPBP	KLF6	KLF6	3.82896	-0.0424902	34	10167	3.87145
transfac_pro__M05444	V$CPBP_02: CPBP	KLF6	KLF6	3.86882	-0.000217981	28	9860	3.86903
cisbp__M2334	M2334			3.69854	-0.169752	53	11111	3.86829
predrem__nrMotif2311	149_fLung_L-DS18487.M615			3.25038	-0.612052	103	14334	3.86244
flyfactorsurvey__CG12029_SANGER_10_FBgn0035454	CG12029_SANGER_10_FBgn0035454	KLF5	KLF5	3.8094	-0.0367056	39	10124	3.8461
transfac_pro__M05247	P$M29_01: m29			4.20104	0.356203	13	7108	3.84483
transfac_pro__M05391	V$LKLF_01: LKLF	KLF2	KLF2	3.87389	0.0344897	27	9575	3.8394
transfac_pro__M05499	V$LKLF_02: LKLF	KLF2	KLF2	3.72535	-0.108791	47	10640	3.83414
cisbp__M2198	STE12[gene ID: "YHR084W" species: "Saccharomyces cerevisiae" TF status: "direct" TF family: "STE" DBDs: "STE"]			3.26415	-0.538632	99	13832	3.80278
transfac_pro__M05267	P$JOINTLESS_01: JOINTLESS			3.25654	-0.540412	100	13843	3.79695
hocomoco__PAX5_HUMAN.H10MO.S	PAX5_HUMAN	PAX5	PAX5	3.12213	-0.673458	123	14761	3.79559
cisbp__M0676	M0676			3.85432	0.0629678	31	9363	3.79136
transfac_pro__M05332	V$SP2_05: Sp2	SP2	SP2	3.85831	0.123039	30	8891	3.73527
transfac_pro__M07371	V$ZEB_Q3: ZEB	ZEB1	ZEB1	3.1609	-0.56711	114	14032	3.72801
transfac_pro__M00940	V$E2F1_Q6_01: E2F-1	EVX1 E2F3 EVX2	EVX1 E2F3 EVX2	3.47029	-0.169307	76	11109	3.6396
cisbp__M4711	M4711			4.09887	0.467446	14	6310	3.63142
cisbp__M0596	mip120[gene ID: "FBgn0033846" species: "Drosophila melanogaster" TF status: "inferred" TF family: "CxC" DBDs: "CXC"]			3.19133	-0.426945	111	13046	3.61827
transfac_pro__M05248	P$M18_01: m18			3.41305	-0.19734	79	11333	3.61039
cisbp__M0675	M0675			3.93729	0.32995	23	7327	3.60734
transfac_pro__M05407	V$KLF17_02: Klf17	KLF17	KLF17	3.54311	-0.0576192	66	10263	3.60073
cisbp__M2022	brk[gene ID: "FBgn0024250" species: "Drosophila melanogaster" TF status: "direct" TF family: "Brinker" DBDs: "BrkDBD"]			3.02649	-0.566665	133	14030	3.59315
predrem__nrMotif2169	131_fLung-DS14724.M110			3.11525	-0.417155	125	12978	3.5324
transfac_pro__M05361	V$SP6_01: Sp6	SP6	SP6	3.86519	0.345524	29	7203	3.51967
transfac_pro__M05665	V$SP3_02: Sp3	SP3	SP3	3.71375	0.280113	49	7700	3.43364
transfac_pro__M05455	V$SP6_02: SP6	SP6	SP6	3.74672	0.370442	42	7000	3.37628
transfac_pro__M05386	V$KLF17_01: KLF17	KLF17	KLF17	3.39313	0.0545134	81	9424	3.33861
cisbp__M1776	UGA3[gene ID: "YDL170W" species: "Saccharomyces cerevisiae" TF status: "direct" TF family: "Zinc cluster" DBDs: "Zn_clus"]			3.98439	0.652554	20	5118	3.33183
cisbp__M0670	E2f2[gene ID: "ENSMUSG00000018983" species: "Mus musculus" TF status: "direct" TF family: "E2F" DBDs: "E2F_TDP"]	E2F2	E2F2	3.52645	0.224492	73	8118	3.30196
hocomoco__E2F3_HUMAN.H10MO.B	E2F3_HUMAN	E2F3	E2F3	3.34567	0.0634128	86	9362	3.28225
predrem__nrMotif1879	182_fMuscle_back-DS18468.M408			3.17611	-0.104786	112	10608	3.2809
homer__GCCACACCCA_Klf4	Klf4(Zf)/mES-Klf4-ChIP-Seq(GSE11431)/Homer	KLF4	KLF4	3.0946	-0.166192	129	11087	3.26079
swissregulon__hs__TFDP1.p2	hs__TFDP1.p2	TFDP1	TFDP1	3.69999	0.527517	52	5928	3.17247
transfac_pro__M07250	V$E2F1_Q4_01: E2F-1	E2F1	E2F1	3.2185	0.0647477	107	9345	3.15375
transfac_pro__M05236	P$MADS12_02: MADS12			3.02105	-0.113685	134	10683	3.13474
cisbp__M0669	E2f3[gene ID: "ENSMUSG00000016477" species: "Mus musculus" TF status: "direct" TF family: "E2F" DBDs: "E2F_TDP"]	E2F3	E2F3	3.52754	0.396696	71	6823	3.13084
cisbp__M2294	KLF7[gene ID: "ENSG00000118263" species: "Homo sapiens" TF status: "inferred" TF family: "C2H2 ZF" DBDs: "zf-C2H2"]; Klf1[gene ID: "ENSMUSG00000054191" species: "Mus musculus" TF status: "direct" TF family: "C2H2 ZF" DBDs: "zf-C2H2"]; Klf2[gene ID: "ENSMUSG00000055148" species: "Mus musculus" TF status: "inferred" TF family: "C2H2 ZF" DBDs: "zf-C2H2"]; Klf3[gene ID: "ENSMUSG00000029178" species: …	KLF1	KLF1	3.00873	-0.107456	135	10634	3.11619
transfac_pro__M05273	P$BM3_01: BM3			3.13952	0.03093	120	9600	3.10859
swissregulon__sacCer__CHA4	sacCer__CHA4			3.25546	0.181775	101	8465	3.07368
cisbp__M0667	M0667			3.64492	0.603607	58	5429	3.04131
cisbp__M4889	FBgn0261705[gene ID: "FBgn0261705" species: "Drosophila melanogaster" TF status: "direct" TF family: "C2H2 ZF" DBDs: "zf-C2H2"]; KLF7[gene ID: "ENSG00000118263" species: "Homo sapiens" TF status: "inferred" TF family: "C2H2 ZF" DBDs: "zf-C2H2"]; Klf2[gene ID: "ENSMUSG00000055148" species: "Mus musculus" TF status: "inferred" TF family: "C2H2 ZF" DBDs: "zf-C2H2"]; Klf3[gene ID: "ENSMUSG00000029178…	KLF12 KLF3 KLF8	KLF12 KLF3 KLF8	3.34023	0.322831	87	7387	3.0174
transfac_pro__M02864	V$GM497_04: GM397 secondary motif	ZSCAN4	ZSCAN4	3.27285	0.267654	98	7792	3.00519
elemento__GCCCCGCCC	Conserved regulatory element GCCCCGCCC between Hs and Mm			3.20147	0.203134	108	8287	2.99834
transfac_pro__M02867	V$HIC1_06: HIC1 secondary motif	HIC1	HIC1	3.14061	0.159971	119	8634	2.98064
transfac_pro__M00427	V$E2F_Q6: E2F			3.32828	0.395806	88	6829	2.93247
transfac_pro__M02089	V$E2F3_Q6: E2F-3	E2F3	E2F3	3.45001	0.588923	77	5545	2.86108
cisbp__M1362	M1362			3.04533	0.194679	132	8348	2.85065
transfac_pro__M00426	V$E2F_Q4: E2F			3.00221	0.194679	138	8349	2.80753
flyfactorsurvey__CG9895_SANGER_10_FBgn0034810	CG9895_SANGER_10_FBgn0034810	KLF12 KLF3 KLF8	KLF12 KLF3 KLF8	3.2185	0.423394	106	6609	2.79511
cisbp__M1856	E2F1[gene ID: "ENSG00000101412" species: "Homo sapiens" TF status: "direct" TF family: "E2F" DBDs: "E2F_TDP"]; E2f1[gene ID: "ENSMUSG00000027490" species: "Mus musculus" TF status: "inferred" TF family: "E2F" DBDs: "E2F_TDP"]	E2F1	E2F1	3.59782	0.809183	61	4151	2.78864
cisbp__M0678	M0678			3.5634	0.784265	65	4299	2.77914
cisbp__M0665	M0665			3.66955	0.907522	56	3654	2.76203
transfac_pro__M07206	V$E2F1_09: E2F-1	E2F1	E2F1	3.53116	0.776255	69	4357	2.7549
idmmpmm__brk	brk			3.00547	0.257865	137	7864	2.74761
hocomoco__E2F7_HUMAN.H10MO.D	E2F7_HUMAN	E2F7	E2F7	3.05293	0.307257	131	7495	2.74568
cisbp__M6515	TFDP1[gene ID: "ENSG00000198176" species: "Homo sapiens" TF status: "direct" TF family: "DP,E2F" DBDs: "DP,E2F_TDP"]; TFDP2[gene ID: "ENSG00000114126" species: "Homo sapiens" TF status: "inferred" TF family: "DP,E2F" DBDs: "DP,E2F_TDP"]; TFDP3[gene ID: "ENSG00000183434" species: "Homo sapiens" TF status: "inferred" TF family: "DP,E2F" DBDs: "DP,E2F_TDP"]; Tfdp1[gene ID: "ENSMUSG00000038482" speci…	TFDP1	TFDP1	3.32646	0.617401	89	5343	2.70906
transfac_pro__M04877	V$GTF3C2_02: TF3C-beta	GTF3C2	GTF3C2	3.64745	1.07261	57	2852	2.57485
elemento__CGAGCGC	Conserved regulatory element CGAGCGC between Hs and Mm			3.74419	1.17272	43	2427	2.57146
taipale__E2F3_DBD_NNAAATGGCGCCATTTNN	E2F3 dimeric E2F DBD	E2F3	E2F3	3.15474	0.659228	115	5073	2.49551
hocomoco__HNF1B_HUMAN.H10MO.B	HNF1B_HUMAN	HNF1B	HNF1B	3.90649	1.46952	25	1486	2.43697
transfac_pro__M05257	P$FBP9_01: FBP9			3.38552	0.953799	83	3417	2.43172
transfac_pro__M00803	V$E2F_Q2: E2F	TFDP3 E2F4 E2F3 TFDP1 E2F1	TFDP3 E2F4 E2F3 TFDP1 E2F1	3.17394	0.93956	113	3489	2.23438
cisbp__M6282	HNF1B[gene ID: "ENSG00000108753" species: "Homo sapiens" TF status: "direct" TF family: "Homeodomain" DBDs: "Homeobox"]			3.75723	1.54605	41	1308	2.21117
transfac_pro__M08875	V$E2F_Q4_03: E2F	E2F7 E2F6 E2F5 E2F4 E2F3 E2F2 E2F1	E2F7 E2F6 E2F5 E2F4 E2F3 E2F2 E2F1	3.11199	0.903962	126	3664	2.20803
flyfactorsurvey__CG12029_SOLEXA_5_FBgn0035454	CG12029_SOLEXA_5_FBgn0035454	KLF5	KLF5	3.19133	1.033	110	3050	2.15833
jaspar__MA0514.1	Sox3			3.15438	0.999186	117	3203	2.15519
cisbp__M1757	M1757			3.38697	1.29287	82	2013	2.0941
cisbp__M5358	E2F3[gene ID: "ENSG00000112242" species: "Homo sapiens" TF status: "direct" TF family: "E2F" DBDs: "E2F_TDP"]	E2F3	E2F3	3.15438	1.07127	116	2860	2.0831
cisbp__M2312	Sox3[gene ID: "ENSMUSG00000045179" species: "Mus musculus" TF status: "direct" TF family: "Sox" DBDs: "HMG_box"]	SOX3	SOX3	3.14061	1.12912	118	2604	2.01149
cisbp__M0668	E2F2[gene ID: "ENSG00000007968" species: "Homo sapiens" TF status: "direct" TF family: "E2F" DBDs: "E2F_TDP"]	E2F2	E2F2	3.00801	0.996961	136	3216	2.01105
predrem__nrMotif251	333_Skin_Fibroblasts-DS18229.M30			3.5913	1.71069	62	956	1.88061
homer__YCTTTGTTCC_Sox4	Sox4(HMG)/proB-Sox4-ChIP-Seq(GSE50066)/Homer	SOX4	SOX4	3.09532	1.2991	128	1990	1.79623
cisbp__M4812	FBgn0263239[gene ID: "FBgn0263239" species: "Drosophila melanogaster" TF status: "direct" TF family: "C2H2 ZF" DBDs: "zf-C2H2"]; KLF7[gene ID: "ENSG00000118263" species: "Homo sapiens" TF status: "inferred" TF family: "C2H2 ZF" DBDs: "zf-C2H2"]; Klf2[gene ID: "ENSMUSG00000055148" species: "Mus musculus" TF status: "inferred" TF family: "C2H2 ZF" DBDs: "zf-C2H2"]; Klf3[gene ID: "ENSMUSG00000029178…	KLF5	KLF5	3.0638	1.35249	130	1821	1.71131
transfac_pro__M04706	V$RELA_02: RelA	RELA	RELA	3.10003	1.70402	127	973	1.39601
hocomoco__KLF13_HUMAN.H10MO.D	KLF13_HUMAN	KLF13	KLF13	2.6747	3.16486	232	32	-0.490155
cisbp__M5347	DPRX[gene ID: "ENSG00000204595" species: "Homo sapiens" TF status: "direct" TF family: "Homeodomain" DBDs: "Homeobox"]	DPRX	DPRX	1.92874	3.06029	742	45	-1.13155
taipale__DPRX_DBD_NRGATAATCYN	DPRX monomeric homeodomain DBD	DPRX	DPRX	1.9436	3.13771	719	36	-1.19412
jaspar__MA0375.1	RSC30			1.73347	3.05183	978	47	-1.31837
transfac_pro__M01899	F$RSC30_02: Rsc30p			1.71572	3.04783	1013	49	-1.33211
scertf__badis.RSC30	badis.RSC30			1.64688	3.08432	1146	43	-1.43744
neph__UW.Motif.0518	aagNaaNccNNNNNNc			1.49218	3.03671	1425	50	-1.54452
cisbp__M5408	ESRRA[gene ID: "ENSG00000173153" species: "Homo sapiens" TF status: "direct" TF family: "Nuclear receptor" DBDs: "zf-C4"]	ESRRA	ESRRA	1.65195	3.29123	1136	29	-1.63928
cisbp__M4536	E2F1[gene ID: "ENSG00000101412" species: "Homo sapiens" TF status: "direct" TF family: "E2F" DBDs: "E2F_TDP"]; E2f1[gene ID: "ENSMUSG00000027490" species: "Mus musculus" TF status: "inferred" TF family: "E2F" DBDs: "E2F_TDP"]	E2F1	E2F1	1.47805	3.192	1464	31	-1.71395
taipale__ESRRA_DBD_RAGGTCANTCAAGGTCA_repr	ESRRA dimeric nuclearreceptor DBD	ESRRA	ESRRA	1.36719	3.11369	1723	39	-1.74649
predrem__nrMotif1026	192_fMuscle_leg-DS18471.M103			1.3085	3.13148	1878	37	-1.82298
scertf__badis.STP3	badis.STP3			1.37154	3.35486	1709	23	-1.98332
swissregulon__sacCer__MGA1	sacCer__MGA1			1.33422	3.33439	1808	25	-2.00017
cisbp__M1263	Irf3[gene ID: "ENSMUSG00000003184" species: "Mus musculus" TF status: "direct" TF family: "IRF" DBDs: "IRF"]	IRF3	IRF3	0.674851	3.01713	4637	53	-2.34228
cisbp__M1458	Rorc[gene ID: "ENSMUSG00000028150" species: "Mus musculus" TF status: "inferred" TF family: "Nuclear receptor" DBDs: "zf-C4"]			0.973379	3.41893	3109	19	-2.44556
cisbp__M5784	RHOXF1[gene ID: "ENSG00000101883" species: "Homo sapiens" TF status: "direct" TF family: "Homeodomain" DBDs: "Homeobox"]	RHOXF1	RHOXF1	0.425232	3.01713	6266	54	-2.59189
tfdimers__MD00532	M00473_forward_10_M01307_forward dimer: FOXO1 / POU5F1	FOXO1 POU5F1	FOXO1 POU5F1	1.12844	3.75311	2470	5	-2.62467
transfac_pro__M05133	P$AT3G01030_01: At3g01030			0.413276	3.09722	6356	42	-2.68394
transfac_pro__M05807	V$ZEC_02: Zec	ZNF628	ZNF628	0.308936	3.02825	7060	51	-2.71931
predrem__nrMotif638	141_fLung_L-DS17154.M1151			0.326326	3.05495	6948	46	-2.72862
predrem__nrMotif2389	10_CACO2-DS8235.M804			0.577757	3.34018	5249	24	-2.76242
taipale__RHOXF1_full_GGMTNAKCC_repr	RHOXF1 dimeric homeodomain full	RHOXF1	RHOXF1	0.334297	3.11413	6894	38	-2.77983
swissregulon__hs__TFAP2B.p2	hs__TFAP2B.p2	TFAP2B	TFAP2B	0.538267	3.45053	5482	18	-2.91226
scertf__foat.XBP1	foat.XBP1			0.624855	3.67657	4949	12	-3.05172
neph__UW.Motif.0278	aggNcagNNNNNNNca			0.677025	3.72908	4628	9	-3.05205
transfac_pro__M02930	V$ZBTB7B_04: ZBTB7B secondary motif	ZBTB7B	ZBTB7B	-0.0406751	3.10479	9817	41	-3.14546
neph__UW.Motif.0519	gaagNNNNNcaca			0.062578	3.22893	8969	30	-3.16635
predrem__nrMotif2510	177_fMuscle_back-DS17767.M540			0.609276	3.8332	5045	4	-3.22393
flyfactorsurvey__CG14962_SANGER_5_FBgn0035407	CG14962_SANGER_5_FBgn0035407			0.392264	3.74599	6512	6	-3.35372
cisbp__M4824	CG14962[gene ID: "FBgn0035407" species: "Drosophila melanogaster" TF status: "direct" TF family: "C2H2 ZF" DBDs: "zf-C2H2"]			0.387191	3.74421	6544	7	-3.35702
stark__AATTRNNNNNCAA	AATTRNNNNNCAA			-0.134146	3.33395	10589	26	-3.46809
c2h2_zfs__M0435	NCU03043			-0.474338	3.02781	13370	52	-3.50214
predrem__nrMotif1745	182_fMuscle_back-DS18468.M609			-0.415647	3.14083	12866	35	-3.55648
taipale__RHOXF1_DBD_GGMTNAKCC	RHOXF1 dimeric homeodomain DBD	RHOXF1	RHOXF1	0.125979	3.68547	8459	11	-3.55949
cisbp__M5782	RHOXF1[gene ID: "ENSG00000101883" species: "Homo sapiens" TF status: "direct" TF family: "Homeodomain" DBDs: "Homeobox"]	RHOXF1	RHOXF1	0.0705484	3.63341	8898	13	-3.56286
transfac_pro__M01470	V$NKX63_01: Nkx6-3	NKX6-3	NKX6-3	-0.64063	3.06696	14603	44	-3.70759
swissregulon__hs__SRF.p3	hs__SRF.p3	SRF	SRF	-0.706205	3.00511	15073	56	-3.71132
predrem__nrMotif2654	188_fMuscle_back-DS20244.M660			0.157498	3.92264	8216	3	-3.76514
stark__AAHKMTHBCA	knirps			-0.401518	3.38601	12751	20	-3.78752
homer__ATTTAATGGG_EGL-5	EGL-5(Homeobox)/cElegans-L3-EGL5-ChIP-Seq(modEncode)/Homer			-0.77975	3.01401	15624	55	-3.79376
tfdimers__MD00026	M00773_forward_9_M00747_forward dimer: MYB / IRF-1	IRF1 MYB	IRF1 MYB	-0.770331	3.05094	15534	48	-3.82128
taipale_tf_pairs__TEAD4_MAX_RCATTCCNNNNNNCACGTG_CAP_repr	TEAD4 [TEA] - MAX [bHLH]	MAX TEAD4	MAX TEAD4	-0.645702	3.3642	14642	22	-4.00991
tfdimers__MD00273	M00083_forward_7_M00789_reverse dimer: MZF1 / GATA	MZF1 GATA6 GATA4 GATA5 GATA2 GATA3 GATA1	MZF1 GATA6 GATA4 GATA5 GATA2 GATA3 GATA1	-0.788808	3.3117	15685	28	-4.1005
transfac_pro__M02912	V$SOX8_04: Sox-8 secondary motif	SOX8	SOX8	-0.919957	3.37622	16538	21	-4.29617
jaspar__MA0064.1	PBF			-1.19892	3.15551	17944	33	-4.35443
homer__GKTAATGR_Nkx6.1	Nkx6.1(Homeobox)/Islet-Nkx6.1-ChIP-Seq(GSE40975)/Homer	NKX6-1	NKX6-1	-1.14711	3.3157	17748	27	-4.46282
predrem__nrMotif1986	192_fMuscle_leg-DS18471.M1156			-0.889162	3.59025	16330	16	-4.47941
transfac_pro__M04875	V$NR3C1_08: GR	NR3C1	NR3C1	-1.4105	3.10479	18706	40	-4.51529
predrem__nrMotif1169	146_fLung_L-DS17959.M902			-0.981909	3.60671	16895	14	-4.58862
cisbp__M2482	PHO4[gene ID: "YFR034C" species: "Saccharomyces cerevisiae" TF status: "direct" TF family: "bHLH" DBDs: "HLH"]			-1.17465	3.69882	17845	10	-4.87347
transfac_pro__M04908	V$YY1_08: YY1	YY1	YY1	-1.37355	3.59158	18583	15	-4.96513
homer__AAGCACGTGBGD_Pho4	Pho4(bHLH)/Yeast-Pho4-ChIP-Seq(GSE29506)/Homer			-2.18689	3.1475	19893	34	-5.33439
predrem__nrMotif393	239_fStomach-DS17963.M115			-1.48622	4.19496	18904	1	-5.68118
transfac_public__M00064	F$PHO4_01: Pho4p			-1.80431	4.01297	19541	2	-5.81728
elemento__CTCGCGC	Conserved regulatory element CTCGCGC between Hs and Mm			3.13807	3.55465	121	17	-0.416578
hdpi__POLI	POLI	POLI	POLI	3.21959	3.73664	105	8	-0.517056
