## Supplemental Files 1-11 for "Mediator of DNA damage checkpoint 1 (MDC1) is a novel estrogen receptor co-regulator in invasive lobular carcinoma of the breast": Supplemental File 11 - qPCR primers.xlsx

### Sheet: Sheet1
gene	FWD	REV
ESR1	GAGTATGATCCTACCAGACCCTTC	CCTGATCATGGAGGGTCAAATC
MDC1	TACCCAGGCCTTCATGTT	GACCTCCCATGGTTCATCTA
WNT4	GCCATTGAGGAGTGCCAGTA	CCACACCTGCCGAAGAGATG
IGFBP4	ACGAGGACCTCTACATCATCC	GTCCACACACCAGCACTTG
PDZK1	GGTAGACAAAGAGACGGACAAC	GACTTCCAGAGAAGTGGGAGTA
TFF1	GTGCAAATAAGGGCTGCTGTT	CAGATCCCTGCAGAAGTGTCTA
PDE4B	CAAGTTCAGGCGTTCTTCT	GTCTGTCCATTGCCGATAC
TFCP2L1	CCCAAGCTACAATGGTTCTC	TCCTGGATCGAAGCTGAT
RPLP0	CAGCATCTACAACCCTGAAG	GACAGACACTGGCAACATT
